# Apple ripening is controlled by a NAC transcription factor

**DOI:** 10.1101/708040

**Authors:** Zoë Migicovsky, Trevor H. Yeats, Sophie Watts, Jun Song, Charles F. Forney, Karen Burgher-MacLellan, Daryl J. Somers, Yihi Gong, Zhaoqi Zhang, Julia Vrebalov, James G. Giovannoni, Jocelyn K. C. Rose, Sean Myles

**Affiliations:** Department of Plant, Food and Environmental Sciences, Dalhousie University, Faculty of Agriculture, Agricultural Campus, Truro, NS, Canada; Plant Biology Section, School of Integrative Plant Science, Cornell University, Ithaca, NY 14853 USA; Agriculture and Agri-Food Canada, Kentville, Nova Scotia, B4N 1J5, Canada; Vineland Research and Innovation Centre, Vineland Station, ON, L0R 2E0, Canada; College of Horticulture, South China Agriculture University, Guangzhou, China; Boyce Thompson Institute, Cornell University, Ithaca, NY 14853 USA; United States Department of Agriculture, Robert W. Holley Center, Cornell University, Ithaca, NY 14853 USA

**Keywords:** Apple, fruit ripening, NAC-domain transcription factor

## Abstract

Softening is a hallmark of ripening in fleshy fruits, and has both desirable and undesirable implications for texture and postharvest stability. Accordingly, the timing and extent of ripening and associated textural changes are key targets for improving fruit quality through breeding. Previously, we identified a large effect locus associated with harvest date and firmness in apple (*Malus domestica*) using genome-wide association studies (GWAS). Here, we present additional evidence that polymorphisms in or around a transcription factor gene, *NAC18.1*, may cause variation in these traits. First, we confirmed our previous findings with new phenotype and genotype data from ∼800 apple accessions. In this population, we compared a genetic marker within *NAC18.1* to markers targeting three other firmness-related genes currently used by breeders (*ACS1*, *ACO1*, and *PG1*), and found that the *NAC18.1* marker was the strongest predictor of both firmness at harvest and firmness after three months of cold storage. By sequencing *NAC18.1* across 18 accessions, we revealed two predominant haplotypes containing the single nucleotide polymorphism (SNP) previously identified using GWAS, as well as dozens of additional SNPs and indels in both the coding and promoter sequences. *NAC18.1* encodes a protein with high similarity to the NON-RIPENING (NOR) transcription factor, a regulator of ripening in tomato (*Solanum lycopersicum*). To test whether these genes are functionally orthologous, we introduced both *NAC18.1* transgene haplotypes into the tomato *nor* mutant and showed that both haplotypes complement the *nor* ripening deficiency. Taken together, these results indicate that polymorphisms in *NAC18.1* may underlie substantial variation in apple firmness through modulation of a conserved ripening program.
