## Supplementary Tables for "Apple ripening is controlled by a NAC transcription factor": TableS1.xlsx

### Sheet: Table S1 Primers
Name	Sequence	Application	Target
RPL2F	CAGCGGATGTCGTGCTATGAT	qRT-PCR	Solyc10g006580 (RPL2)
RPL2R	GGGATGCTCCACTGGATTCA	qRT-PCR	Solyc10g006580 (RPL2)
PG2F	TCAAGGGCACAAGTGCAACAAAGG	qRT-PCR	Solyc10g080210 (PG2a)
PG2R	TGCACGTAGCCTCTGATGGTTT	qRT-PCR	Solyc10g080210 (PG2a)
NORF	AGAGAACGATGCATGGAGGTTTGT	qRT-PCR	Solyc10g006880 (NOR)
NORR	ACTGGCTCAGGAAATTGGCAATGG	qRT-PCR	Solyc10g006880 (NOR)
PSY1F	ACAGGCAGGTCTATCCGATG	qRT-PCR	Solyc03g031860 (PSY1)
PSY1R	AGCTCAATTCTGTCACGCCT	qRT-PCR	Solyc03g031860 (PSY1)
ACS2F	AAGCGCGATGAGGTTAGGTA	qRT-PCR	Solyc01g095080 (ACS2)
ACS2R	AAAGTGGACGCAAATCCATC	qRT-PCR	Solyc01g095080 (ACS2)
NAC18F1	CATGTGGGCCACCATCAGAA	qRT-PCR	Md03g1222600 (Nac18.1)
NAC18R1	CCGTCGGTGCTGCTCATTAT	qRT-PCR and Sanger sequencing	Md03g1222600 (Nac18.1)
NAC18F2	GAGATGAAGATTGGAGTGAAGAGCA	genomic PCR and Sanger sequencing	Md03g1222600 (Nac18.1)
NAC18R2	CGATCTCAAGCGCTAAATGATACGTG	genomic PCR and Sanger sequencing	Md03g1222600 (Nac18.1)
NAC18F3	GGGTTTTCCATCACCTCCAT	Sanger sequencing	Md03g1222600 (Nac18.1)
NAC18F4	TGATGCCACCATCCATAAGTC	Sanger sequencing	Md03g1222600 (Nac18.1)
PG1-F	CTTATCCTTCATACACGGACACCA	HRM genotyping of PG1	GenBank L27743.1
PG1-R	ATGGAATTGATCAGGCCAAG	HRM genotyping of PG1	GenBank L27743.1
ACS1-F	AGGGTGGGTCGCTCTTG	HRM genotyping of ACS1	GenBank AB010102.1
ACS1-R	ACACTTATAATCCCCACGCAAGTTTGTAGG	HRM genotyping of ACS1	GenBank AB010102.1
ACO1-F	TTGATATCATTGTCGTCAACAAAAC	HRM genotyping of ACO1	GenBank AB010102.1
ACO1-R	AAGTGTGATGCACCGGGT	HRM genotyping of ACO1	GenBank AB010102.1
NAC18F5	GTGCTGTTGCTGTTGTGAGC	HRM genotyping of NAC18.1	Md03g1222600 (Nac18.1)
NAC18R5	CAGAAACCCTCCGAACCCAA	HRM genotyping of NAC18.1	Md03g1222600 (Nac18.1)
ACS1-F	CTCCTCCTTTCCTTCGTTGA	qRT-PCR	GenBank L31347
ACS1-R	ACCATGTCGTCGTTGGAGTAG	qRT-PCR	GenBank L31347
ACO1-F	ATCAATGATGCTTGTGAGAACTG	qRT-PCR	DQ137850
ACO1-R	GGTCTTCTTGTAGTGATCCTTGG	qRT-PCR	DQ137850
PG1-F	AGGACAGCCCTAATACGGACG	qRT-PCR	MDP0000326734
PG2-R	AACTCTTTGGGACCCACTCAC	qRT-PCR	MDP0000326734
NAC18-F	ACTGCCTGGAATGAATTGGTA	qRT-PCR	NM_001294055.1
NAC18-R	CATCATCATCTGGACCGTTTG	qRT-PCR	NM_001294055.1
